# Blinatumomab-driven T-cell activation in αβ and γδ T-cell subsets: Insights from in vitro assays§

**DOI:** 10.1101/2025.11.17.688178

**Authors:** Miriam Kelm, Nourhan Nasr, Sonja Bendig, Dieter Kabelitz, Marta Lustig, Heiko Trautmann, Anna Laqua, Christian Peters, Daniela Wesch, Heiner Oberg, Ottmar Janssen, Thomas Valerius, Claudia D Baldus, Alexander Georg Scheffold, Monika Brüggemann, Guranda Chitadze

## Abstract

Blinatumomab (BLN) is a bispecific T-cell engager that has revolutionized the treatment of B-cell precursor acute lymphoblastic leukemia (BCP-ALL), significantly improving outcomes in both adults and children. By simultaneously binding to CD19 on B cells and CD3 on T cells, BLN triggers target cell-dependent T-cell activation, resulting in the cytolysis of CD19^+^ BCP-ALL cells. Despite the remarkable clinical advancements achieved with BLN, the immunological mechanisms underlying treatment response or failure remain poorly characterized. γδ T cells are attractive candidates for adoptive T–cell therapy due to potent cytotoxicity, capacity to present antigens, broad lysis of different tumor entities, and low alloreactivity. Because γδ T cells can also be redirected by BLN, we systematically studied BLN–driven effector functions of conventional αβ and unconventional γδ T cells.

We evaluated cytotoxicity and cytokine/effector release in freshly isolated and in vitro-expanded αβ and γδ T cells from healthy adults against CD19⁺ BCP-ALL lines (NALM-6, HAL-01), and profiled dynamic phenotypic alterations by multiparametric flow cytometry. CD19⁺ targets were consistently reduced in the presence of BLN. Freshly isolated αβ, especially CD8⁺, displayed superior BLN-mediated cytotoxicity as compared to γδ T cells, with donor-dependent variability in γδ killing. Notably, zoledronate-expanded Vγ9Vδ2 γδ T-cell lines achieved cytotoxicity comparable to PHA-expanded αβ cells. However, γδ T-cell-killing benefited from higher BLN concentration when challenged with high tumor load. BLN induced CD3 down-modulation in αβ T cells but not in γδ T cells, alongside higher soluble Fas ligand in αβ cultures, consistent with stronger early activation, preceding activation-induced cell death. γδ T cells showed no such changes, suggesting reduced susceptibility to activation-induced cell death. Single-cell RNA and flow analyses corroborated these findings, showing robust activation/exhaustion programs in αβ T cells and a stable effector-memory state with low checkpoint expression in γδ T cells.

Together, these data reveal subset–specific BLN responses and support expanded Vγ9Vδ2 γδ T cells as a rational adoptive partner to BLN — particularly in settings of favorable antigen density/low tumor burden — providing complementary cytotoxicity with potentially reduced inflammatory liability. These findings provide a framework for combining γδ T-cell-based therapies in BLN-treated patients for improving BLN efficacy in BCP-ALL patients.
