## Supplemental_Table1.xlsx for "Blinatumomab-driven T-cell activation in αβ and γδ T-cell subsets: Insights from in vitro assays§"

### Sheet: Tabelle1
Supplemental Table 1: Proportions of αβ (CD4 and CD8) T cells in PHA- and γδ T cells in Zole-expanded cultures after 14 days.
	used in	T-cell phenotyping			B-cell elimination assays
		Donor 1	Donor 2	Donor 3	Donor 4	Donor 5	Donor 6	Donor 7	Donor 8
	αβ in PHA	0.953	0.919	0.944	0.885	0.99	0.93	0.84	0.95
	CD4 in PHA	0.128	0.311	0.273
	CD8 in PHA	0.83	0.634	0.646
	γδ in Zole	0.801	0.803	0.844	0.948	0.87	0.96	0.91	-
