## Supplemental_Table2.xlsx for "Blinatumomab-driven T-cell activation in αβ and γδ T-cell subsets: Insights from in vitro assays§"

### Sheet: Tabelle1
Supplemental Table 2: List of used Antibodies, AbSeqs and Sample Tags.
	Antigen	Fluorochrome/Oligosequence	Clone	Manufactur	Panel
	CD4	FITC	SK3	BD Biosciences, Franklin Lakes, USA	Purity check Zole and PHA cell lines
	CD8	PE	HIT8a	Immunotools, Friesoythe, Deutschland
	CD8	FITC	HIT8a	Immunotools, Friesoythe, Deutschland
	CD19	FITC	HIB19	BD Biosciences, Franklin Lakes, USA
	TCR αβ	FITC	IP26	BioLegend, San Diego, USA
	TCR γδ	PE	REA591	Miltenyi Biotec, Bergisch Gladbach, Deutschland
	TCR γδ	FITC	B1	BD Biosciences, Franklin Lakes, USA
	CD3	PE	SK7	BioLegend, San Diego, USA	Phenotyping Zole and PHA cell lines Panel 1
	CD4	APC-Vio770	REA623	Miltenyi Biotec, Bergisch Gladbach, Deutschland
	CD8	BV510	SK1	BD Biosciences, Franklin Lakes, USA
	CD19	Super Bright 436	SJ25C1	BioLegend, San Diego, USA
	CD25	Alexa Fluor 647	M-A251	BioLegend, San Diego, USA
	CD27	BV650	O323	BioLegend, San Diego, USA
	CD28	BV480	CD28.2	BD Biosciences, Franklin Lakes, USA
	CD38	BV605	HIT2	BioLegend, San Diego, USA
	CD45	Alexa Fluor 532	HI30	Invitrogen, Waltham, USA
	CD45RA	Alexa Fluor 700	HI100	BioLegend, San Diego, USA
	CD56	PerCP-eFluor™ 710	CMSSB	ThermoFischer Scientific
	CD95	PE-Cy5	DX2	BioLegend, San Diego, USA
	CD197 (CCR7)	BV421	G043H7	BioLegend, San Diego, USA
	CD226 (DNAM-1)	BV785	11A8	BioLegend, San Diego, USA
	CD279 (PD-1)	BB515	EH12.1	BD Biosciences, Franklin Lakes, USA
	CD366 (TIM-3)	PE-Cy7	F38-2E2	BioLegend, San Diego, USA
	Annexin V	FITC	-	Miltenyi Biotec, Bergisch Gladbach, Deutschland
	HLA-DR	BV750	L243	BioLegend, San Diego, USA
	TCR γδ	APC	REA591	Miltenyi Biotec, Bergisch Gladbach, Deutschland
	TCR Vδ2	BV711	B6	BioLegend, San Diego, USA
	TIGIT	PE-Fire 810	A15153G	BioLegend, San Diego, USA
	7-AAD	-	-	BioLegend, San Diego, USA
	CD3	PE	SK7	BioLegend, San Diego, USA	Phenotyping Zole and PHA cell lines, Panel 2
	CD19	Super Bright 436	SJ25C1	BioLegend, San Diego, USA
	CD3	AF700	UCHT1	BioLegend, San Diego, USA	Ex vivo expansion Panel
	CD4	BV510	RPA-T4	BioLegend, San Diego, USA
	CD8	PerCP	SK1	BioLegend, San Diego, USA
	CD19	PE Cy7	J3.119	Beckman Coulter, Brea, USA
	CD20	PE Dazzle 594	2H7	BioLegend, San Diego, USA
	CD25	BV605	M-A251	BD Biosciences, Franklin Lakes, USA
	CD26	APC	BA5b	BioLegend, San Diego, USA
	CD45RA	BV785	HI100	BioLegend, San Diego, USA
	CD127	APC	A019D5	BioLegend, San Diego, USA
	CD134	PE	ACT35	Miltenyi Biotec, Bergisch Gladbach, Deutschland
	CD137	APC Cy7	4B4-1	BioLegend, San Diego, USA
	CD197 (CCR7)	PB	G043H7	BioLegend, San Diego, USA
	CD366 (TIM-3)	BV711	F38-2E2	BioLegend, San Diego, USA
	HLA-DR	BV605	L243	BioLegend, San Diego, USA
	KLRG1	PE Dazzle 594	SA231A2	BioLegend, San Diego, USA
	TCR γδ	PE Cy7	11F2	BioLegend, San Diego, USA
	TCR Vδ1	FITC	TS8.2	BioLegend, San Diego, USA
	TCR Vδ2	PerCP	B6	BioLegend, San Diego, USA
	CD3	PerCP Cy5.5	SK7	BD Biosciences, Franklin Lakes, USA	FACS Panel scRNA
	CD4	APC H7	RPA-T4	BD Biosciences, Franklin Lakes, USA
	CD8	PE Cy7	SK1	BioLegend, San Diego, USA
	CD16	BV605	3G8	BioLegend, San Diego, USA
	CD19	BV510	HIB19	BioLegend, San Diego, USA
	CD22	PE	HIB22	BioLegend, San Diego, USA
	CD24	PE	ML5	BD Biosciences, Franklin Lakes, USA
	CD25	BV605	2A3	BD Biosciences, Franklin Lakes, USA
	CD27	BV510	0323	BioLegend, San Diego, USA
	CD28	BV785	CD28.2	BioLegend, San Diego, USA
	CD38	BV785	HIT2	BioLegend, San Diego, USA
	CD45	AF700	2D1	BioLegend, San Diego, USA
	CD45RA	FITC	SNR24L48	BD Biosciences, Franklin Lakes, USA
	CD57	BV605	QA17A04	BioLegend, San Diego, USA
	CD56	BV785	5.1H11	BioLegend, San Diego, USA
	CD69	BV711	FN50	BioLegend, San Diego, USA
	CD85j	PE	ILT2	Miltenyi Biotec, Bergisch Gladbach, Deutschland
	CD95	BV605	DX2	BioLegend, San Diego, USA
	CD127	BV510	HIL-7R-M21	BD Biosciences, Franklin Lakes, USA
	CD134	PE	ACT35	Miltenyi Biotec, Bergisch Gladbach, Deutschland
	CD137	APC	4B4-1	BD Biosciences, Franklin Lakes, USA
	CD152	BV605	BNI3	BioLegend, San Diego, USA
	CD160	PE	BY55	BD Biosciences, Franklin Lakes, USA
	CD197 (CCR7)	PB	G043H7	BioLegend, San Diego, USA
	CD226 (DNAM-1)	APC	DX11	Miltenyi Biotec, Bergisch Gladbach, Deutschland
	CD244	APC	C1.7	BioLegend, San Diego, USA
	CD279 (PD-1)	BV510	EH12.2H7	BioLegend, San Diego, USA
	CD314	BV711	1D11	BD Biosciences, Franklin Lakes, USA
	CD366 (TIM-3)	BV711	F38-2E2	BioLegend, San Diego, USA
	HLA-DR	APC	IMMU-357	Beckman Coulter, Brea, USA
	TCR γδ	BV510	B1	BioLegend, San Diego, USA
	TCR Vδ2	BV711	B6	BioLegend, San Diego, USA
	AbSeq CD3	AAAGGTAGAGTGTATTGACGTCGGTGTAGGTTGATT	SK7	BD Biosciences, Franklin Lakes, USA	AbSeqs and Sample Tags scRNA
	AbSeq CD4	TCGGTGTTATGAGTAGGTCGTCGTGCGGTTTGATGT	SK3	BD Biosciences, Franklin Lakes, USA
	AbSeq CD8	TGATTGGGTACGCGCTTGGCTTATATAGTCGGGTCT	RPA-T8	BD Biosciences, Franklin Lakes, USA
	AbSeq CD14	TGGCCCGTGGTAGCGCAATGTGAGATCGTAATAAGT	MφP9	BD Biosciences, Franklin Lakes, USA
	AbSeq CD16	TAAATCTAATCGCGGTAACATAACGGTGGGTAAGGT	3G8	BD Biosciences, Franklin Lakes, USA
	AbSeq CD19	TAGTAATGTGTTCGTAGCCGGTAATAATCTTCGTGG	SJ25C1	BD Biosciences, Franklin Lakes, USA
	AbSeq CD25	AGTTGTATGGGTTAGCCGAGAGTAGTGCGTATGATT	2A3	BD Biosciences, Franklin Lakes, USA
	AbSeq CD45RA	AAGCGATTGCGAAGGGTTAGTCAGTACGTTATGTTG	HI100	BD Biosciences, Franklin Lakes, USA
	AbSeq CD56	AGAGGTTGAGTCGTAATAATAATCGGAAGGCGTTGG	NCAM16.2	BD Biosciences, Franklin Lakes, USA
	AbSeq CD127	AGTTATTAGGCTCGTAGGTATGTTTAGGTTATCGCG	HIL-7R-M21	BD Biosciences, Franklin Lakes, USA
	AbSeq TCRγδ	GATTCTTATAGTCGTTGCGTAGGTTCGTCTGTGAGT	B1	BD Biosciences, Franklin Lakes, USA
	AbSeq CCR7	AATGTGTGATCGGCAAAGGGTTCTCGGGTTAATATG	2-L1-A	BD Biosciences, Franklin Lakes, USA
	Sample Tag 1 human	GTTGTCAAGATGCTACCGTTCAGAG-ATTCAAGGGCAGCCGCGTCACGATTGGATACGACTGTTGGACCGG-AAAAAAAAAAAAAAAAAAAAAAAAA	-	BD Biosciences, Franklin Lakes, USA
	Sample Tag 2 human	GTTGTCAAGATGCTACCGTTCAGAG-TGGATGGGATAAGTGCGTGATGGACCGAAGGGACCTCGTGGCCGG-AAAAAAAAAAAAAAAAAAAAAAAAA	-	BD Biosciences, Franklin Lakes, USA
