## Supplemental_Table3.xlsx for "Blinatumomab-driven T-cell activation in αβ and γδ T-cell subsets: Insights from in vitro assays§"

### Sheet: Tabelle1
Supplemental Table 3: Gene list of BD Rhapsody T-cell targeted Panel (Human). Genes, that were used for differentiation of naïve, proliferative and exhausted cells in the scRNA dataset are listed in an additional column.
	Gene	Transcript	Poly(A) position	Used for cluster annotations in scRNA dataset
	AIM2	NM_004833.1	chr1:159062486
	ANXA5	NM_001154.3	chr4:121668000
	APOBEC3G	NM_021822.3	chr22:39087604
	ARL4C	NM_005737.3	chr2:234493045
	AURKB	NM_004217.3	chr17:8204740
	B3GAT1	NM_018644.3	chr11:134378766
	BAX	NM_001291428.1	chr19:48961793
	BCL11B	NM_022898.2	chr14:99169291
	BCL2	NM_000633.2	chr18:63123346
	BCL6	NM_001706.4	chr3:187721385
	BIN2	NM_016293.3	chr12:51281039
	BTG1	NM_001731.2	chr12:92143364
	BTLA	NM_181780.3	chr3:112464188
	C10orf54	NM_022153.1	chr10:71750316
	CASP3	NM_004346.3	chr4:184627697
	CBLB	NM_170662.4	chr3:105658273
	CCL1	NM_002981.2	chr17:34360383
	CCL2	NM_002982.3	chr17:34257197
	CCL20	NM_004591.2	chr2:227817564
	CCL3	NM_002983.2	chr17:36088259
	CCL4	NM_002984.3	chr17:36105612
	CCL5	NM_002985.2	chr17:35871497
	CCNB1	NM_031966.3	chr5:69177694
	CCND2	NM_001759.3	chr12:4305162
	CCR1	NM_001295.2	chr3:46201949
	CCR10	NM_016602.2	chr17:42679408
	CCR2	NM_001123041.2	chr3:46360923
	CCR3	NM_001837.3	chr3:46266706
	CCR4	NM_005508.4	chr3:32954911
	CCR5	NM_000579.3	chr3:46376199
	CCR6	NM_004367.5	chr6:167139138
	CCR7	NM_001838.3	chr17:40553895	Naïve Marker
	CCR8	NM_005201.3	chr3:39333680
	CCR9	NM_006641.3	chr3:45902995
	CD160	NM_007053.3	chr1:145739288	Exhaustion Marker
	CD2	NM_001767.3	chr1:116769226
	CD244	NM_016382.3	chr1:160830210
	CD247	NM_000734.3	chr1:167430642
	CD27	NM_001242.4	chr12:6451710	Naïve Marker
	CD274	NM_014143.3	chr9:5470490
	CD300A	NM_007261.3	chr17:74484788
	CD3D	NM_000732.4	chr11:118339077
	CD3E	NM_000733.3	chr11:118316170
	CD3G	NM_000073.2	chr11:118353288
	CD4	NM_000616.4	chr12:6820809
	CD40LG	NM_000074.2	chrX:136659735
	CD44	NM_000610.3	chr11:35232331
	CD48	NM_001778.3	chr1:160678749
	CD5	NM_014207.3	chr11:61127767
	CD52	NM_001803.2	chr1:26320521
	CD6	NM_006725.4	chr11:61020373
	CD69	NM_001781.2	chr12:9752552
	CD7	NM_006137.6	chr17:82314874
	CD70	NM_001252.4	chr19:6585840
	CD8A	NM_001768.6	chr2:86784612
	CD8B	NM_004931.4	chr2:86841566
	CD9	NM_001769.3	chr12:6237982
	CHI3L2	NM_004000.2	chr1:111243435
	CLC	NM_001828.5	chr19:39731257
	CLEC2D	NM_013269.5	chr12:9695029
	CNOT2	NM_014515.5	chr12:70354991
	CSF2	NM_000758.3	chr5:132076165
	CSF3	NM_000759.3	chr17:40017811
	CST7	NM_003650.3	chr20:24959919
	CTLA4	NM_005214.4	chr2:203873963
	CTSW	NM_001335.3	chr11:65883737
	CX3CR1	NM_001337.3	chr3:39263497
	CXCL10	NM_001565.3	chr4:76021121
	CXCL13	NM_006419.2	chr4:77611831
	CXCL8	NM_000584.3	chr4:73743713
	CXCL9	NM_002416.2	chr4:76001472
	CXCR1	NM_000634.2	chr2:218163327
	CXCR3	NM_001504.1	chrX:71615921
	CXCR4	NM_003467.2	chr2:136114351
	CXCR5	NM_001716.4	chr11:118896261
	CXCR6	NM_006564.1	chr3:45948347
	DPP4	NM_001935.3	chr2:161992364
	DUSP1	NM_004417.3	chr5:172768379
	DUSP2	NM_004418.3	chr2:96143178
	DUSP4	NM_001394.6	chr8:29333066
	EGR1	NM_001964.2	chr5:138469025
	EGR3	NM_004430.2	chr8:22687661
	ENTPD1	NM_001776.5	chr10:95867909
	EOMES	NM_005442.3	chr3:27715956	Exhaustion Marker
	F5	NM_000130.4	chr1:169514171
	FAS	NM_000043.5	chr10:89015783
	FASLG	NM_000639.2	chr1:172666868
	FBXO22	NM_012170.3	chr15:75930867
	FOSB	NM_006732.2	chr19:45475177
	FOSL1	NM_005438.4	chr11:65892223
	FOXO1	NM_002015.3	chr13:40555770
	FOXO3	NM_001455.3	chr6:108684778
	FOXP1	NM_032682.5	chr3:70956127
	FOXP3	NM_014009.3	chrX:49250440
	FYB	NM_001465.4	chr5:39105321
	FYN	NM_002037.5	chr6:111661342
	GAPDH	NM_002046.5	chr12:6538369
	GATA3	ENST00000346208.3	chr10:8074803
	GHR	NM_000163.4	chr5:42721822
	GIMAP2	NM_015660.2	chr7:150693637
	GIMAP5	NM_018384.4	chr7:150743580
	GIMAP7	NM_153236.3	chr7:150520994
	GLG1	NM_012201.5	chr16:74451957
	GNLY	NM_006433.4	chr2:85698743
	GZMA	NM_006144.3	chr5:55110248
	GZMB	NM_004131.4	chr14:24630959
	GZMH	NM_033423.4	chr14:24606489
	GZMK	NM_002104.2	chr5:55034131
	GZMM	NM_005317.3	chr19:549911
	HAVCR2/TIM-3	NM_032782.4	chr5:157086100	Exhaustion Marker
	HLA-A	NM_002116.7	chr6:29945764
	HLA-C	NM_002117.5	chr6:31268841
	HLA-DMA	NM_006120.3	chr6:32948619
	HLA-DMB	NM_002118.4	chr6:32934640
	HLA-DPA1	NM_033554.3	chr6:33065163
	HLA-DPB1	NM_002121.5	chr6:33086724
	HLA-DQA1	NM_002122.3	chr6:32643128
	HLA-DQB1	NM_002123.4	chr6:32659937
	HLA-DRA	NM_019111.4	chr6:32444940
	HLA-DRB3	NM_022555.3	NT_113891.3:3934021
	HMGB2	NM_002129.3	chr4:173331754
	HMMR	NM_012484.2	chr5:163491938
	ICAM1	NM_000201.2	chr19:10286614
	ICOS	NM_012092.3	chr2:203961572
	IER3	NM_003897.3	chr6:30743201
	IER5	NM_016545.4	chr1:181090835
	IFNG	NM_000619.2	chr12:68154770
	IFNGR1	NM_000416.2	chr6:137197486
	IKZF2	NM_016260.2	chr2:212999804
	IL12A	NM_000882.3	chr3:159996019
	IL12RB1	NM_005535.2	chr19:18059073
	IL12RB2	NM_001559.2	chr1:67396900
	IL13	NM_002188.2	chr5:132661111
	IL15	ENST00000477265.5	chr4:141733457
	IL15RA	NM_002189.3	chr10:5952389
	IL17A	NM_002190.2	chr6:52190638
	IL17F	NM_052872.3	chr6:52236686
	IL18	NM_001562.3	chr11:112143262
	IL18R1	NM_003855.3	chr2:102398774
	IL18RAP	NM_003853.3	chr2:102452560
	IL1R2	NM_004633.3	chr2:102028413
	IL2	NM_000586.3	chr4:122451470
	IL21	NM_021803.3	chr4:122612628
	IL22	NM_020525.4	chr12:68248245
	IL23R	NM_144701.2	chr1:67259979
	IL25	NM_022789.3	chr14:23376403
	IL2RA	NM_000417.2	chr10:6010694
	IL2RB	NM_000878.3	chr22:37125929
	IL3	NM_000588.3	chr5:132063203
	IL31	NM_001014336.1	chr12:122172030
	IL32	NM_004221.4	chr16:3069528
	IL4	NM_000589.3	chr5:132682678
	IL4R	NM_000418.3	chr16:27364776
	IL5	NM_000879.2	chr5:132541445
	IL6	NM_000600.4	chr7:22731997
	IL6R	NM_000565.3	chr1:154469442
	IL7R	NM_002185.3	chr5:35879599
	IL9	NM_000590.1	chr5:135892246
	IL9R	NM_002186.2	chrX:156010817
	IRF4	NM_002460.3	chr6:411439
	IRF8	NM_002163.2	chr16:85922602
	ITGA4	NM_000885.5	chr2:181537748
	ITGAE	NM_002208.4	chr17:3714684
	ITGAL	NM_002209.2	chr16:30522993
	ITGAM	NM_000632.3	chr16:31332867
	ITGAX	NM_000887.4	chr16:31382866
	ITGB2	NM_000211.4	chr21:44886059
	ITK	NM_005546.3	chr5:157255099
	JUN	NM_002228.3	chr1:58780888
	JUNB	NM_002229.2	chr19:12793237
	KIT	NM_000222.2	chr4:54740712
	KLRB1	NM_002258.2	chr12:9595274
	KLRC1	NM_002259.4	chr12:10446028
	KLRC3	NM_002261.2	chr12:10412316
	KLRC4	NM_013431.2	chr12:10407384
	KLRF1	NM_016523.2	chr12:9844752
	KLRG1	NM_005810.3	chr12:9010748
	KLRK1	NM_007360.3	chr12:10372355
	LAG3	NM_002286.5	chr12:6778452	Exhaustion Marker
	LAIR2	NM_002288.5	chr19:54510684
	LAP3	NM_015907.2	chr4:17607967
	LAT	NM_014387.3	chr16:28990782
	LAT2	NM_014146.3	chr7:74229827
	LCK	NM_005356.4	chr1:32286163
	LEF1	NM_016269.4	chr4:108047550	Naïve Marker
	LGALS1	NM_002305.3	chr22:37679799
	LGALS3	NM_002306.3	chr14:55145306
	LIF	NM_002309.4	chr22:30240453
	LILRB4	NM_001278426.3	chr19:54668223
	LRRC32	NM_005512.2	chr11:76657526
	LTA	NM_000595.3	chr6:31574320
	LTB	NM_002341.1	chr6:31580639
	MKI67	NM_002417.4	chr10:128096666	Proliferation Marker
	MYC	NM_002467.4	chr8:127741273
	NAMPT	NM_005746.2	chr7:106250045
	NCR3	NM_147130.2	chr6:31588904
	NINJ2	NM_016533.5	chr12:564298
	NKG7	NM_005601.3	chr19:51371623
	NT5E	NM_002526.3	chr6:85495791
	OAS1	NM_016816.3	chr12:112919901
	PASK	NM_015148.3	chr2:241106298
	PDCD1	NM_005018.2	chr2:241849887	Exhaustion Marker
	PECAM1	NM_000442.4	chr17:64322505
	PIK3IP1	NM_052880.4	chr22:31281684
	PMCH	NM_002674.3	chr12:102196459
	PRDM1	NM_001198.3	chr6:106109933
	PRF1	NM_005041.4	chr10:70597350
	PTGDR2	NM_004778.2	chr11:60850935
	PTTG2	NM_006607.2	chr4:37961010
	PYCR1	NM_006907.3	chr17:81932398
	RORA	NM_002943.3	chr15:60488351
	RORC	NM_005060.3	chr1:151806109
	RUNX3	NM_004350.2	chr1:24899758
	S1PR1	NM_001400.4	chr1:101241369
	SELL	NM_000655.4	chr1:169690670	Naïve Marker
	SELPLG	NM_003006.4	chr12:108622282
	SEMA7A	NM_003612.4	chr15:74409291
	SLAMF1	ENST00000302035.10	chr1:160610402
	SPOCK2	NM_014767.2	chr10:72059034
	SPP1	NM_000582.2	chr4:87983244
	STAT1	NM_007315.3	chr2:190969036
	STAT3	NM_003150.3	chr17:42313463
	STAT4	NM_003151.3	chr2:191029580
	STAT5A	NM_003152.3	chr17:42311938
	STAT6	NM_003153.4	chr12:57095444
	TARP_refseq	NM_001003799.1	chr7:38259643
	TBX21	NM_013351.1	chr17:47746119
	TCF7	NM_003202.3	chr5:134148043	Naïve Marker
	TGFB1	NM_000660.5	chr19:41330916
	TGFB3	NM_003239.3	chr14:75958157
	TIAF1	NM_004740.3	chr17:29073522
	TIGIT	ENST00000481065.5	chr3:114308282	Exhaustion Marker
	TK1	NM_003258.4	chr17:78174093
	TLR2	NM_003264.4	chr4:153705403
	TLR9	NM_017442.3	chr3:52221083
	TNF	NM_000594.3	chr6:31578328
	TNFRSF18	NM_004195.2	chr1:1203510
	TNFRSF1B	NM_001066.2	chr1:12209175
	TNFRSF25	NM_003790.2	chr1:6461161
	TNFRSF4	NM_003327.3	chr1:1211348
	TNFRSF8	NM_001243.4	chr1:12144202
	TNFRSF9	ENST00000377507.7	chr1:7919847
	TNFSF10	NM_003810.3	chr3:172505681
	TOP2A	NM_001067.3	chr17:40388528	Proliferation Marker
	TRAC	ENST00000611116.1	chr14:22552152
	TRAT1	NM_016388.3	chr3:108854867
	TRBC2	ENST00000466254.1	chr7:142802743
	TRDC	ENST00000390477.2	chr14:22465788
	TRIB2	NM_021643.3	chr2:12742729
	TSPAN32	NM_139022.2	chr11:2318139
	TXK	NM_003328.2	chr4:48066514
	TYMS	NM_001071.2	chr18:673197
	UBE2C	NM_007019.3	chr20:45816953	Proliferation Marker
	VNN2	NM_004665.4	chr6:132744043
	XCL1	NM_002995.2	chr1:168582077
	ZAP70	NM_001079.3	chr2:97739859
	ZBED2	NM_024508.4	chr3:111592902
	ZBTB16	NM_006006.4	chr11:114250673
